# Comprehensive investigation of SARS-CoV-2 intestinal pathogenesis in *Drosophila*

**DOI:** 10.1101/2025.06.25.661044

**Authors:** Layla El Kamali, Peter Nagy, Justine Girard, Nicolas Buchon, Patrick Mavingui, Chaker El-Kalamouni, Dani Osman

**Author notes:** Correspondence (C.EK.); (D.O.).

## Abstract

Gastrointestinal (GI) manifestations have been increasingly reported in COVID-19 patients. Here, we use the *Drosophila melanogaster* midgut model to investigate SARS-CoV-2-induced GI pathogenesis. The fly midgut exhibits susceptibility to orally administered virus, resulting in disrupted epithelial architecture, reduced organ size, and altered visceral muscle dynamics. These effects are accompanied by sustained proliferation of intestinal stem cells alongside decreased replenishment and viability of differentiated cells. Transcriptomic profiling reveals biphasic perturbations in midgut gene expression, particularly in pathways related to lipid metabolism. Intriguingly, SARS-CoV-2 elicits a dichotomous effect on lipid homeostasis, with lipid droplet accumulation in the posterior midgut and depletion in anterior segments. Treatment with Plitidepsin, a COVID-19 drug candidate, mitigates most SARS-CoV-2 pathogenic features in both the *Drosophila* midgut and human pulmonary cells, while modulating basal lipid droplet homeostasis in uninfected conditions. These findings establish the *Drosophila* midgut as a potent model for studying SARS-CoV-2 GI pathogenesis and evaluating antiviral compounds.
