## Supplemental Table S3 for "Comprehensive investigation of SARS-CoV-2 intestinal pathogenesis in *Drosophila*"

### Sheet: Early phase core reg genes
Regulation	Gene Count	Gene ID	log FC at 4 hpi	log FC at 12 hpi
Upregulated	307	FBgn0053868_His2B:CG33868	12.3789	11.8412
		FBgn0031562_CG3604	4.62834	5.39342
		FBgn0011834_Ser6	3.94967	5.19151
		FBgn0038471_Trm7-32	4.1837	4.79338
		FBgn0041581_AttB	4.74962	4.67284
		FBgn0000078_Amy-d	1.94279	4.64624
		FBgn0039151_CG13607	4.12778	4.6209
		FBgn0052279_Drsl2	4.44588	4.59202
		FBgn0029937_CG8300	4.48278	4.49774
		FBgn0000482_dor	3.49555	4.17757
		FBgn0016038_Vsp37A	4.16952	4.11377
		FBgn0037251_Lipt2	3.73935	4.10742
		FBgn0036824_CG3902	3.30921	3.99526
		FBgn0034067_CG8399	3.0902	3.92981
		FBgn0030768_Nemp	3.16581	3.88053
		FBgn0010747_Srp54k	3.05442	3.82128
		FBgn0031098_CG17068	3.56431	3.74871
		FBgn0034970_yki	3.294	3.71919
		FBgn0033518_Prx6c	3.55963	3.63445
		FBgn0030270_CG15199	3.41373	3.62063
		FBgn0033139_Tsp42Er	2.9343	3.61001
		FBgn0014391_sun	2.68051	3.5901
		FBgn0029706_CG3626	3.4861	3.46304
		FBgn0037026_CG3634	2.72784	3.441
		FBgn0029608_CG3091	2.59504	3.41807
		FBgn0032022_CG14275	3.06675	3.40703
		FBgn0038327_Trax	3.7375	3.39318
		FBgn0036023_CG18179	2.00706	3.31837
		FBgn0028399_Serinc	2.71016	3.31551
		FBgn0036919_Grasp65	2.57857	3.24656
		FBgn0039342_CG5107	2.01731	3.10462
		FBgn0000115_Arl1	2.60769	3.02228
		FBgn0026761_Trap1	2.45861	2.9581
		FBgn0263601_mib1	2.22967	2.9368
		FBgn0040531_CG11741	2.17257	2.92453
		FBgn0031170_Abca3	2.02966	2.87994
		FBgn0010246_Myo61F	2.07426	2.85948
		FBgn0037638_CG8379	2.37662	2.84991
		FBgn0025724_beta'COP	2.21141	2.84946
		FBgn0263510_nclb	2.52727	2.83821
		FBgn0036928_Tom20	2.19857	2.79507
		FBgn0038774_CG5023	2.56156	2.78761
		FBgn0039909_ND-49	2.0717	2.6944
		FBgn0028970_RabGGTb	2.44037	2.69004
		FBgn0267339_p38c	2.26265	2.68902
		FBgn0262952_mt:ND4	2.27247	2.67907
		FBgn0035718_CG14820	1.18707	2.66516
		FBgn0031360_CG31937	2.20472	2.6307
		FBgn0027508_Tnks	1.86944	2.5993
		FBgn0000229_bsk	1.77584	2.59897
		FBgn0015033_Cyp4d8	1.61117	2.58118
		FBgn0069923_CG41128	2.06516	2.57164
		FBgn0030693_sordd1	1.86746	2.54582
		FBgn0036366_JMJD7	2.37968	2.4781
		FBgn0013678_mt:Cyt-b	1.95769	2.47008
		FBgn0284254_Impbeta11	2.9445	2.46789
		FBgn0032069_LManVI	1.60012	2.44277
		FBgn0038702_CG3739	1.17592	2.44154
		FBgn0261458_capt	2.29487	2.43664
		FBgn0030955_CG6891	1.98553	2.43578
		FBgn0010269_Dsor1	2.12166	2.43148
		FBgn0031495_GABPI	2.11374	2.42948
		FBgn0034664_CG4377	2.41908	2.42007
		FBgn0042177_Arts	1.76856	2.41325
		FBgn0039856_CG1774	1.99949	2.40604
		FBgn0032031_CG13390	2.71017	2.39743
		FBgn0033448_hebe	1.62953	2.38158
		FBgn0027572_ACOX1	1.52725	2.38026
		FBgn0032067_LManIV	1.7893	2.37431
		FBgn0002283_l(3)73Ah	1.76019	2.29413
		FBgn0037384_dgrn	2.06579	2.28499
		FBgn0028940_Cyp28a5	1.55977	2.26975
		FBgn0040260_Ugt37D1	1.63021	2.26191
		FBgn0032030_Wdr82	1.87602	2.25629
		FBgn0036210_CG14130	1.56102	2.22279
		FBgn0000261_Cat	2.1309	2.21657
		FBgn0034729_CG10344	1.96809	2.18733
		FBgn0032785_CG10026	2.12813	2.16558
		FBgn0038017_CG4115	2.01983	2.16375
		FBgn0051678_CG31678	1.36712	2.15892
		FBgn0040534_Sf3b5	1.78234	2.15411
		FBgn0033453_Sting	1.81524	2.13832
		FBgn0038869_Smyd5	1.63442	2.10834
		FBgn0039360_CLS	1.76425	2.10722
		FBgn0032074_Tsp29Fa	1.76751	2.10602
		FBgn0260942_bond	1.62929	2.09878
		FBgn0039313_CG11892	3.2835	2.09722
		FBgn0085330_CG34301	1.84467	2.08554
		FBgn0031682_CG5828	1.88377	2.07157
		FBgn0013676_mt:CoIII	1.36192	2.07036
		FBgn0034724_babos	2.1562	2.06883
		FBgn0038016_MBD-R2	1.80743	2.02817
		FBgn0027348_bgm	1.12567	2.02455
		FBgn0035233_Pex10	1.822	2.02444
		FBgn0040250_Ugt304A1	1.2095	2.02394
		FBgn0031968_CG7231	1.41311	2.01336
		FBgn0058045_CG40045	1.90677	1.99706
		FBgn0029828_CG6067	1.38457	1.99259
		FBgn0004057_Zw	2.03644	1.96661
		FBgn0051211_CG31211	1.56548	1.96288
		FBgn0051431_CG31431	1.57493	1.94963
		FBgn0037900_CG5276	2.16571	1.94522
		FBgn0039941_CG17167	1.25627	1.94484
		FBgn0000052_Pfas	1.54497	1.94356
		FBgn0026315_Ugt35A1	1.57363	1.91991
		FBgn0261794_kcc	1.30219	1.90815
		FBgn0264325_Atg6	2.16615	1.90021
		FBgn0286785_scb	1.25285	1.89244
		FBgn0023530_CG3740	1.70779	1.89221
		FBgn0261792_snRNP-U1-C	1.78728	1.87842
		FBgn0086347_Myo31DF	1.05646	1.85848
		FBgn0027342_fz4	2.15635	1.8432
		FBgn0040228_DCTN5-p25	1.79745	1.84173
		FBgn0031580_CG15423	1.75179	1.83712
		FBgn0008635_betaCOP	1.49984	1.82003
		FBgn0028693_Rpn12	1.84432	1.81811
		FBgn0002524_lace	1.14193	1.79363
		FBgn0032085_CG9555	1.13243	1.79154
		FBgn0041191_Rheb	1.38829	1.78799
		FBgn0038551_Odj	2.00358	1.75804
		FBgn0030478_CG1640	1.53426	1.75607
		FBgn0037110_ORMDL	1.8741	1.73446
		FBgn0032774_CG17549	1.7236	1.73186
		FBgn0038463_CG3534	1.10263	1.73177
		FBgn0037472_CG10098	1.38717	1.71632
		FBgn0021847_Ttc7	1.21524	1.71505
		FBgn0033821_CG10799	1.0925	1.70761
		FBgn0035094_CG9380	1.24535	1.70259
		FBgn0040623_Spase12	1.35758	1.69685
		FBgn0033050_Pngl	1.30664	1.68738
		FBgn0034160_CG5550	1.35758	1.67694
		FBgn0036460_CG5114	1.56601	1.67416
		FBgn0024811_Crk	1.14995	1.66187
		FBgn0039085_Ugt303B3	1.33127	1.65788
		FBgn0085192_CG34163	1.53992	1.6394
		FBgn0034598_Isha	1.49742	1.63857
		FBgn0039306_RIOK2	1.04495	1.58416
		FBgn0030484_GstT4	1.86683	1.58409
		FBgn0010591_Sply	1.09693	1.58371
		FBgn0038349_AOX3	1.67108	1.5821
		FBgn0004654_Pgd	1.94093	1.58046
		FBgn0250874_ttm50	1.26699	1.57886
		FBgn0011016_SsRbeta	1.03328	1.57841
		FBgn0022224_ubl	1.36776	1.57755
		FBgn0023177_Pp4-19C	1.89811	1.5712
		FBgn0037447_Neurochondrin	1.05472	1.55156
		FBgn0263598_Vha68-2	0.984944	1.54673
		FBgn0027054_CSN4	1.20992	1.54454
		FBgn0051040_Cog7	1.1224	1.53045
		FBgn0036020_Cyp40	1.08153	1.52879
		FBgn0027334_l(1)G0004	1.65703	1.5181
		FBgn0003890_betaTub97EF	1.21468	1.51783
		FBgn0037718_P58IPK	1.46859	1.51434
		FBgn0014906_Hydr2	1.30779	1.51045
		FBgn0260745_mfas	1.2023	1.50137
		FBgn0036666_TSG101	1.05208	1.50068
		FBgn0261239_Hr39	1.70494	1.49798
		FBgn0027496_epsilonCOP	1.32591	1.49113
		FBgn0037538_CG3223	1.38419	1.48952
		FBgn0015011_AhcyL2	1.14273	1.48064
		FBgn0038038_Sccpdh2	1.4003	1.47531
		FBgn0029943_Atg5	1.50666	1.47115
		FBgn0027095_Manf	1.13749	1.46849
		FBgn0025693_ZnT41F	1.27299	1.4605
		FBgn0039234_Nct	1.33349	1.45057
		FBgn0050411_CG30411	1.00949	1.44937
		FBgn0027552_CG10863	1.03207	1.44591
		FBgn0034662_CG13492	0.746913	1.44358
		FBgn0015039_Cyp9b2	2.03324	1.43996
		FBgn0035101_p130CAS	1.13533	1.41803
		FBgn0030668_CG8128	0.964281	1.41619
		FBgn0051248_CG31248	0.969703	1.41506
		FBgn0040340_TRAM	1.12176	1.41256
		FBgn0026080_Tip60	1.68106	1.40983
		FBgn0036888_CG9330	1.16518	1.40445
		FBgn0038701_CG18493	0.680856	1.40274
		FBgn0050022_CG30022	1.1559	1.38712
		FBgn0031635_tank	0.920599	1.38465
		FBgn0004117_Tm2	0.915956	1.3671
		FBgn0263748_CG43673	0.960313	1.35981
		FBgn0035498_Fit1	0.919017	1.35435
		FBgn0040551_CG11686	1.35033	1.35
		FBgn0035904_GstO3	1.07908	1.3319
		FBgn0039252_CG11771	1.08852	1.32881
		FBgn0011555_thetaTry	1.17641	1.32686
		FBgn0003741_tra	1.25974	1.32595
		FBgn0033373_Nadk2	1.03417	1.32145
		FBgn0286784_TER94	1.10671	1.32004
		FBgn0035423_eIF1	0.827517	1.3036
		FBgn0019938_Polr1A	1.19425	1.29915
		FBgn0052066_CG32066	0.94049	1.29655
		FBgn0037750_Whamy	1.13672	1.29528
		FBgn0030457_CG12096	1.3431	1.26263
		FBgn0033988_pcs	1.04733	1.26224
		FBgn0033744_Dh44-R2	0.915087	1.2529
		FBgn0011642_Zyx	1.38005	1.24002
		FBgn0010504_kermit	0.914908	1.22766
		FBgn0038752_CG4462	0.787636	1.22672
		FBgn0028662_VhaPPA1-1	0.857837	1.21165
		FBgn0036816_Indy	0.687276	1.20089
		FBgn0033301_CG12780	0.97588	1.19353
		FBgn0035375_Pgant6	0.897392	1.18005
		FBgn0285948_RpL27A	0.744569	1.17563
		FBgn0085359_CG34330	0.603644	1.17483
		FBgn0026076_UBL3	1.05681	1.1727
		FBgn0052479_Usp10	0.851197	1.16374
		FBgn0040777_CG14767	0.844506	1.16198
		FBgn0259722_CG42376	0.917266	1.15729
		FBgn0003360_sesB	0.640347	1.13449
		FBgn0034573_Sou	1.03493	1.12885
		FBgn0028468_rtet	1.22606	1.11718
		FBgn0010620_CG10939	1.03133	1.10959
		FBgn0031717_Oscillin	1.12968	1.10838
		FBgn0034490_CG9864	0.974777	1.10495
		FBgn0035499_Chd64	0.596268	1.09905
		FBgn0037615_CG11760	1.23642	1.08503
		FBgn0037573_CG7483	1.00284	1.08289
		FBgn0016641_PTP-ER	1.171	1.08278
		FBgn0033999_CG8093	0.742314	1.07746
		FBgn0035622_TM9SF3	1.13682	1.07486
		FBgn0052446_Atox1	0.761397	1.06472
		FBgn0036365_cmb	1.08398	1.06444
		FBgn0032727_CG10623	0.860962	1.05929
		FBgn0034663_CG4363	1.3117	1.05124
		FBgn0002787_Rpn8	1.08809	1.04615
		FBgn0028670_Vha100-2	0.649583	1.04387
		FBgn0027611_LManII	0.734413	1.0426
		FBgn0004436_Ubc6	0.809211	1.039
		FBgn0038292_CG3987	0.609299	1.03786
		FBgn0032034_Rcd4	1.35037	1.03184
		FBgn0025621_CG16989	0.874125	1.02666
		FBgn0004507_GlyP	1.02425	1.01253
		FBgn0039993_CG17691	0.643882	1.01228
		FBgn0032873_CG2614	1.00966	1.01031
		FBgn0024509_Sec13	0.857024	1.00379
		FBgn0261020_wol	0.915315	0.970663
		FBgn0031381_Npc2a	1.0091	0.967861
		FBgn0035720_CG10077	0.936448	0.96567
		FBgn0266918_CG32486	0.606979	0.959697
		FBgn0040832_CG8012	1.04327	0.956363
		FBgn0266417_ringer	0.780054	0.950533
		FBgn0051267_CG31267	0.74279	0.947906
		FBgn0020626_Osbp	1.02803	0.933804
		FBgn0003654_sw	0.938282	0.924185
		FBgn0026179_siz	0.776017	0.917888
		FBgn0085229_CG34200	0.47038	0.908422
		FBgn0032018_CG7806	1.10793	0.907678
		FBgn0034808_CG9896	0.896567	0.905416
		FBgn0267398_Yeti	0.724648	0.898723
		FBgn0036967_SCCRO4	0.946721	0.895925
		FBgn0025525_bab2	0.668795	0.894229
		FBgn0026593_CG5707	0.914917	0.893681
		FBgn0017457_U2af38	0.749609	0.890204
		FBgn0033222_CG12824	1.00473	0.881554
		FBgn0287767_Cndp2	0.42835	0.872609
		FBgn0054015_CG34015	0.854533	0.869957
		FBgn0025592_Gk1	0.62289	0.85953
		FBgn0030328_Amun	0.623857	0.855457
		FBgn0004228_mex1	0.582691	0.846219
		FBgn0085484_Pdxk	0.565986	0.846
		FBgn0001942_eIF4A	0.527622	0.845815
		FBgn0002044_swm	0.674786	0.837402
		FBgn0261283_SREBP	0.962163	0.827912
		FBgn0035679_CG10467	0.796165	0.798669
		FBgn0035252_CG7970	0.522601	0.795001
		FBgn0037387_CG1213	1.2417	0.792648
		FBgn0259749_mmy	0.887481	0.7888
		FBgn0028491_CG2930	0.422651	0.782633
		FBgn0263106_DnaJ-1	1.033	0.779188
		FBgn0263852_Dad1	0.71422	0.775578
		FBgn0030600_hiw	0.605625	0.753451
		FBgn0004910_Eip63F-1	0.591838	0.750569
		FBgn0086784_stmA	0.678564	0.746128
		FBgn0028945_CG7631	0.594073	0.744299
		FBgn0036752_Adgf-A	0.455375	0.741334
		FBgn0000117_arm	0.429975	0.73044
		FBgn0029818_GAA1	0.72022	0.723624
		FBgn0029093_cathD	0.783049	0.706999
		FBgn0034654_eIF3k	0.527845	0.702235
		FBgn0034897_Sesn	0.699608	0.696559
		FBgn0001092_Gapdh2	0.653785	0.695279
		FBgn0266599_Hsc70-4	0.57343	0.685441
		FBgn0285949_RpL31	0.438557	0.68494
		FBgn0028646_aralar1	0.996615	0.658812
		FBgn0023215_Mnt	0.73153	0.65856
		FBgn0259785_pzg	0.775829	0.657151
		FBgn0266084_Fhos	0.588552	0.655815
		FBgn0014010_Rab5	0.680573	0.638601
		FBgn0040729_CG15126	0.461164	0.627523
		FBgn0038037_Cyp9f2	0.549444	0.625351
		FBgn0025865_Cortactin	0.653601	0.616944
		FBgn0034295_CG10911	0.815895	0.614864
		FBgn0036321_CG14120	0.665727	0.606539
		FBgn0005585_Calr	0.550235	0.598347
		FBgn0051087_CG31087	0.696705	0.596396
		FBgn0010348_Arf1	0.645496	0.592669
		FBgn0034394_CG15096	0.927905	0.573894
		FBgn0024196_robl	0.683506	0.565647
		FBgn0004636_Rap1	0.448476	0.544179
		FBgn0017550_Rga	0.703186	0.541197
		FBgn0010303_hep	0.544121	0.5398
		FBgn0036428_Gbs-70E	0.532286	0.518551
		FBgn0003514_sqh	0.681267	0.507618
		FBgn0036756_Cln3	0.610184	0.501661
		FBgn0032075_Tsp29Fb	0.452144	0.450642
		FBgn0042135_Gdap2	0.542536	0.421249
		FBgn0001128_Gpdh1	0.445106	0.388298
Downregulated	60	FBgn0005666_bt	-0.445656	-0.433137
		FBgn0085432_pan	-0.52139	-0.482237
		FBgn0034292_CG5767	-0.564539	-0.488652
		FBgn0031474_CG2991	-0.466269	-0.4971
		FBgn0263231_bel	-0.391058	-0.521263
		FBgn0014018_Rel	-0.61484	-0.528422
		FBgn0265045_Strn-Mlck	-0.531001	-0.534932
		FBgn0015019_CCT3	-0.345157	-0.535512
		FBgn0016984_sktl	-0.469322	-0.53564
		FBgn0028476_Usp1	-0.617368	-0.538489
		FBgn0001404_egh	-0.590818	-0.540915
		FBgn0243512_puc	-0.682923	-0.544917
		FBgn0030321_CG1703	-0.401888	-0.55083
		FBgn0015286_Rala	-0.425687	-0.556846
		FBgn0022069_Nnp-1	-0.600675	-0.558645
		FBgn0038948_JMJD6	-0.66518	-0.574429
		FBgn0085446_CG34417	-0.525301	-0.581104
		FBgn0030847_CG12991	-0.544547	-0.591474
		FBgn0261550_Orp8	-0.441743	-0.595276
		FBgn0052512_CG32512	-0.539236	-0.614252
		FBgn0266569_CG42259	-0.830801	-0.618521
		FBgn0033916_Usp20-33	-0.682557	-0.624418
		FBgn0259937_Nop60B	-0.418862	-0.62563
		FBgn0261793_Trf2	-0.332475	-0.627487
		FBgn0035360_CG1246	-0.546967	-0.629628
		FBgn0010397_LamC	-0.463398	-0.645197
		FBgn0038964_Nop56	-0.437517	-0.646019
		FBgn0029155_Men-b	-0.481692	-0.651268
		FBgn0003209_raw	-0.740889	-0.665929
		FBgn0287631_CG46491	-0.41825	-0.672099
		FBgn0289108_Archease	-0.605812	-0.689645
		FBgn0039492_CG6051	-0.480526	-0.723439
		FBgn0010425_epsilonTry	-0.519082	-0.729977
		FBgn0016076_vri	-0.587552	-0.736135
		FBgn0051288_CG31288	-0.808505	-0.759735
		FBgn0038391_GATAe	-0.801772	-0.765728
		FBgn0035975_PGRP-LA	-0.615892	-0.789091
		FBgn0035469_Lamtor4	-0.639855	-0.811878
		FBgn0040319_Gclc	-0.533776	-0.830896
		FBgn0013276_Hsp70Ab	-1.25115	-0.85299
		FBgn0031003_CG7889	-0.744975	-0.873927
		FBgn0033814_Qsox1	-0.637567	-0.883649
		FBgn0033873_CG6337	-0.656442	-0.885203
		FBgn0033928_Arc2	-1.05999	-0.950279
		FBgn0036844_Mkp3	-0.685026	-0.953217
		FBgn0266448_CG45078	-0.833691	-0.955455
		FBgn0034553_CG9993	-0.564506	-0.992865
		FBgn0032408_CG6712	-0.547676	-1.00187
		FBgn0028932_CG16890	-0.866659	-1.08623
		FBgn0040212_Gnpat	-0.850616	-1.13842
		FBgn0032123_Oatp30B	-0.728489	-1.21761
		FBgn0034247_CG6484	-0.548576	-1.40486
		FBgn0034999_Fatp3	-0.65727	-1.52523
		FBgn0029932_CG4607	-0.934597	-1.81646
		FBgn0050160_CG30160	-0.755338	-1.87561
		FBgn0020906_Jon25Bi	-0.489688	-2.02639
		FBgn0031432_Cyp309a1	-0.748725	-2.60553
		FBgn0015316_Try29F	-1.25386	-4.54628
		FBgn0053855_His1:CG33855	-5.43167	-4.56529
		FBgn0053858_His1:CG33858	-5.43167	-4.56529

### Sheet: Late phase core reg genes
Regulation	Gene count	Gene ID	log FC at 24 hpi	log FC at 48 hpi
Downregulated	123	FBgn0053808_His2A:CG33808	-9.71667	-10.3701
		FBgn0260399_gwl	-5.7763	-4.76226
		FBgn0004400_rhi	-5.66312	-4.43773
		FBgn0261061_Sfp96F	-5.5822	-6.51499
		FBgn0000359_Cp36	-5.42163	-5.68528
		FBgn0086265_psd	-5.30756	-5.24811
		FBgn0085320_CG34291	-5.2543	-7.29864
		FBgn0259970_Sfp70A4	-5.14765	-5.73473
		FBgn0004649_yl	-5.10813	-5.19007
		FBgn0259972_Sfp77F	-5.10039	-5.53744
		FBgn0035640_mad2	-5.0532	-2.16767
		FBgn0000182_BicC	-5.01744	-3.93917
		FBgn0266459_CG45084	-5.01744	-3.93917
		FBgn0033330_CG8746	-4.99577	-4.91956
		FBgn0262621_CG43145	-4.90816	-5.54068
		FBgn0032127_CG13114	-4.89054	-6.6087
		FBgn0003015_osk	-4.82785	-4.9034
		FBgn0267048_CG45492	-4.79185	-4.9897
		FBgn0038611_CG14309	-4.7881	-5.00141
		FBgn0040637_CG11458	-4.78441	-5.26236
		FBgn0029924_CG4586	-4.7656	-3.0145
		FBgn0030186_CG2962	-4.69083	-5.04008
		FBgn0031942_CG7203	-4.678	-5.45511
		FBgn0015585_Acp63F	-4.67708	-5.60146
		FBgn0036015_CG3088	-4.65017	-5.45103
		FBgn0086356_tum	-4.64165	-3.70996
		FBgn0035694_CG13299	-4.6218	-3.68631
		FBgn0259973_Sfp79B	-4.56502	-6.74797
		FBgn0052548_CG32548	-4.54995	-4.95098
		FBgn0002856_Acp26Ab	-4.54995	-4.77851
		FBgn0034468_Obp56a	-4.46427	-4.06393
		FBgn0022981_rpk	-4.45307	-6.08798
		FBgn0053503_Cyp12d1-d	-4.44356	-6.28427
		FBgn0262896_CG43251	-4.43257	-3.01946
		FBgn0001120_gnu	-4.40488	-4.36916
		FBgn0014464_Cp7Fa	-4.37154	-2.80132
		FBgn0003979_Vm26Aa	-4.34877	-6.14908
		FBgn0042119_Cpr65Au	-4.31283	-2.69422
		FBgn0042189_CG17376	-4.28358	-5.3507
		FBgn0266490_CG45089	-4.15905	-4.18403
		FBgn0020248_stet	-4.1268	-5.31383
		FBgn0000360_Cp38	-4.03469	-5.16656
		FBgn0261853_CG42782	-3.9612	-4.04156
		FBgn0000927_fs(1)Ya	-3.90299	-6.20964
		FBgn0020509_Acp62F	-3.89242	-5.59833
		FBgn0000535_eag	-3.88306	-3.28892
		FBgn0003980_Vm26Ab	-3.70219	-5.68745
		FBgn0083936_Acp54A1	-3.6936	-5.26846
		FBgn0267366_mil	-3.66495	-2.47315
		FBgn0260780_wisp	-3.64952	-7.50542
		FBgn0259971_CG42481	-3.5091	-6.0677
		FBgn0002940_ninaE	-3.50519	-4.81029
		FBgn0000047_Act88F	-3.4768	-6.55818
		FBgn0004106_Cdk1	-3.43915	-2.50736
		FBgn0031677_CG14036	-3.43517	-2.47953
		FBgn0035915_S-Lap1	-3.43427	-4.38528
		FBgn0265087_CG44198	-3.38926	-3.25141
		FBgn0038277_RpS5b	-3.37375	-4.00787
		FBgn0016053_pgc	-3.30372	-4.3517
		FBgn0086677_jeb	-3.22997	-2.66015
		FBgn0029172_Fad2	-3.19124	-2.7554
		FBgn0003034_SP	-3.18463	-5.1327
		FBgn0010431_mtrm	-3.17574	-2.60496
		FBgn0087040_alphaTub67C	-3.15445	-5.39071
		FBgn0261534_l(2)34Fc	-3.12431	-5.36742
		FBgn0000120_Arr1	-3.0946	-3.32768
		FBgn0033027_TpnC4	-2.998	-2.69256
		FBgn0004174_Mst84Dc	-2.98201	-4.62504
		FBgn0001086_fzy	-2.85268	-3.78803
		FBgn0039678_Obp99a	-2.81085	-3.06338
		FBgn0011693_Pdh	-2.80433	-2.57422
		FBgn0028986_Spn38F	-2.74208	-3.96615
		FBgn0261060_Sfp93F	-2.71386	-6.15521
		FBgn0002938_ninaC	-2.68639	-2.49139
		FBgn0000405_CycB	-2.67303	-4.54045
		FBgn0259968_Sfp60F	-2.66937	-4.15211
		FBgn0034470_Obp56d	-2.66421	-2.28014
		FBgn0002565_Lsp2	-2.6567	-5.81591
		FBgn0023515_Gcna	-2.58951	-2.24132
		FBgn0031560_CG16713	-2.58649	-2.7351
		FBgn0051740_CG31740	-2.57041	-3.764
		FBgn0030241_feo	-2.23772	-1.65868
		FBgn0259789_zld	-2.22458	-3.95794
		FBgn0040747_CG12853	-2.05821	-2.64627
		FBgn0000592_Est-6	-1.94108	-3.28219
		FBgn0032284_CG7294	-1.89653	-1.50831
		FBgn0264696_CG43965	-1.8275	-2.01678
		FBgn0000557_eEF1alpha2	-1.79668	-1.90124
		FBgn0032836_CG10680	-1.78951	-1.43491
		FBgn0085195_CG34166	-1.74307	-2.69827
		FBgn0040992_CG10570	-1.67336	-2.48045
		FBgn0260228_CG42502	-1.67336	-2.48045
		FBgn0030007_alpha-PheRS	-1.65554	-1.10055
		FBgn0039559_NSD	-1.58809	-1.48379
		FBgn0033820_CG4716	-1.57041	-2.33713
		FBgn0000404_CycA	-1.39298	-2.8505
		FBgn0035982_CG4461	-1.3634	-1.20146
		FBgn0265575_yin	-1.26729	-1.69521
		FBgn0259682_Jabba	-1.21908	-1.80133
		FBgn0034497_Mpcp1	-1.21838	-1.61001
		FBgn0016070_smg	-1.1855	-1.17282
		FBgn0030482_Bcat	-1.14358	-1.7362
		FBgn0000114_bru1	-1.14057	-1.76325
		FBgn0022355_Tsf1	-1.14014	-1.52128
		FBgn0041186_Slbp	-1.11813	-1.46437
		FBgn0001280_janA	-1.06968	-0.921218
		FBgn0032456_MRP	-0.919473	-0.807266
		FBgn0026316_Ubc10	-0.912681	-0.86713
		FBgn0086134_Prosalpha2	-0.872258	-0.735494
		FBgn0287423_Nplp2	-0.850367	-1.15127
		FBgn0038292_CG3987	-0.826864	-0.752702
		FBgn0004362_HmgD	-0.810842	-0.874284
		FBgn0029826_CG6041	-0.799507	-1.21554
		FBgn0262116_RNASEK	-0.781698	-0.771499
		FBgn0034662_CG13492	-0.778912	-1.06899
		FBgn0262608_CG43134	-0.759153	-0.875182
		FBgn0000566_Cth	-0.757931	-0.608466
		FBgn0000045_Act79B	-0.729033	-1.11961
		FBgn0014189_Hel25E	-0.686764	-0.648031
		FBgn0004419_me31B	-0.630748	-0.795348
		FBgn0011704_RnrS	-0.609059	-0.683387
		FBgn0037912_sea	-0.607217	-0.81853
		FBgn0035726_CG9953	-0.58632	-0.650812
Upregulated	39	FBgn0040687_CG14645	0.295275	0.472003
		FBgn0038826_Syp	0.30141	0.532814
		FBgn0001404_egh	0.30535	0.571673
		FBgn0033504_CAP	0.361317	0.493397
		FBgn0010408_RpS9	0.362579	0.665096
		FBgn0004828_His3.3B	0.384644	0.846217
		FBgn0040319_Gclc	0.395794	0.797861
		FBgn0028550_Atf3	0.396819	0.544818
		FBgn0263346_smash	0.400523	0.686409
		FBgn0284255_Arpc4	0.401056	0.459106
		FBgn0287873_zip	0.407904	0.692956
		FBgn0020238_14-3-3epsilon	0.416498	0.656319
		FBgn0022023_eIF3h	0.417519	0.693198
		FBgn0263081_CG43349	0.427244	0.978915
		FBgn0028381_Decay	0.430261	0.559035
		FBgn0004838_Hrb27C	0.43609	0.787094
		FBgn0265276_l(3)neo38	0.442922	0.612051
		FBgn0261703_gce	0.443813	0.773104
		FBgn0267821_da	0.444152	0.484334
		FBgn0035371_AhcyL1	0.444718	0.588659
		FBgn0030847_CG12991	0.446347	0.659057
		FBgn0011584_Trp1	0.448512	0.620676
		FBgn0286781_cass	0.459236	0.562205
		FBgn0041188_Atx2	0.466603	0.550904
		FBgn0037363_Atg17	0.471414	0.67632
		FBgn0003209_raw	0.501883	0.889951
		FBgn0029835_CG5921	0.50521	0.555546
		FBgn0001624_dlg1	0.505394	0.504305
		FBgn0038516_P5cr-2	0.521242	0.769955
		FBgn0032717_CG10600	0.526248	1.08516
		FBgn0037529_mRpS9	0.549026	0.549121
		FBgn0032731_Swip-1	0.56142	0.839369
		FBgn0004103_Pp1-87B	0.564706	0.601598
		FBgn0036735_Edc3	0.676209	0.919626
		FBgn0005640_Eip63E	0.678263	0.562214
		FBgn0033982_Cyp317a1	0.742558	0.793525
		FBgn0030991_CG7453	1.07747	1.53282
		FBgn0031032_CG14204	3.76032	2.69755
		FBgn0039666_Diedel	3.77753	3.78468

### Sheet: FlipFlop
Regulation	Gene Count	Gene.ID	log FC at 4 hpi	log FC at 12 hpi	log FC at 24 hpi	log FC at 48 hpi
Upregulated at 4 hpi, Downregulated at 12 hpi	5	FBgn0035743_Acbp6	0.738257	-2.02381	0.598653
		FBgn0286508_Had1	0.603567	-1.26242	-0.953471
		FBgn0261575_tobi	0.492521	-0.866405
		FBgn0004431_LysX	0.528051	-1.28578		-0.846493
		FBgn0030060_CG2004	0.628611	-0.525377
Upregulated at 4 hpi, Downregulated at 24 hpi	15	FBgn0286508_Had1	0.603567	-1.26242	-0.953471
		FBgn0031759_Kdm5	0.509868		-0.439898
		FBgn0283427_FASN1	0.513844		-0.545486
		FBgn0086687_Desat1	0.566634		-0.584835
		FBgn0037386_CG1208	0.802081		-1.3028
		FBgn0032284_CG7294	2.57846		-1.89653	-1.50831
		FBgn0020385_pug		1.4053		-0.790084
		FBgn0034394_CG15096		0.573894	-0.997319
		FBgn0038037_Cyp9f2	0.549444	0.625351	-0.727798
		FBgn0040729_CG15126	0.461164	0.627523	-0.639748
		FBgn0035679_CG10467	0.796165	0.798669	-0.795727
		FBgn0037936_CG6908		0.981029	-1.1107
		FBgn0033999_CG8093		1.07746	-1.16438
		FBgn0035499_Chd64	0.596268	1.09905	-0.594904
		FBgn0033821_CG10799		1.70761	-1.27503
Upregulated at 4 hpi, Downregulated at 48 hpi	43	FBgn0261616_CG42705		2.0595		-3.45695
		FBgn0038292_CG3987	0.609299	1.03786	-0.826864	-0.752702
		FBgn0033624_CG12384		0.781349		-0.709036
		FBgn0004431_LysX	0.528051	-1.28578		-0.846493
		FBgn0288631_Yif1	0.614573			-0.7976
		FBgn0033635_Prip	0.779687			-0.721711
		FBgn0037607_CG8036	1.05029			-1.14108
		FBgn0039050_CG17110	1.10665			-1.46966
		FBgn0040350_CG3690	1.13567			-1.19893
		FBgn0039049_CG6726	1.17339			-1.47136
		FBgn0283480_Alp2	1.18454			-1.76429
		FBgn0035094_CG9380	1.24535	1.70259		-1.09493
		FBgn0031517_CG15406	1.26193			-1.49219
		FBgn0287225_bor	1.26647			-1.1505
		FBgn0035933_CG13309	1.32973			-2.31317
		FBgn0032034_Rcd4	1.35037	1.03184		-1.04688
		FBgn0039052_CG6733	1.37886			-1.42484
		FBgn0050016_CG30016	1.42473			-2.15173
		FBgn0032669_CG15155	1.52042			-2.10505
		FBgn0039312_CG10514	1.55653			-2.01287
		FBgn0028940_Cyp28a5	1.55977	2.26975		-1.57943
		FBgn0039311_CG10513	1.64615			-2.42039
		FBgn0039452_CG14245	1.96234			-2.46397
		FBgn0016684_NaPi-T	2.01598			-2.20059
		FBgn0038658_CG14292	2.15458			-1.76929
		FBgn0040531_CG11741	2.17257	2.92453		-1.12361
		FBgn0032284_CG7294	2.57846		-1.89653	-1.50831
		FBgn0262484_CG43074	2.65195			-2.68265
		FBgn0030999_Mur18B	2.68118			-1.89628
		FBgn0260398_Pbp49	2.70597			-6.05566
		FBgn0052023_CG32023	2.76708			-2.26134
		FBgn0035176_mat	3.37228			-2.92706
		FBgn0038730_Acsx1L	3.44816			-4.13137
		FBgn0039151_CG13607	4.12778	4.6209		-1.91173
		FBgn0020385_pug		1.4053		-0.790084
		FBgn0027582_CG6230		0.550439		-0.559094
		FBgn0025700_CG5885		0.825942		-0.635953
		FBgn0031987_CG12375		0.623145		-0.756498
		FBgn0037782_Npc2d		1.14399		-0.865051
		FBgn0037252_CG14650		1.21108		-1.25506
		FBgn0033550_CG12341		2.63415		-2.60004
		FBgn0262116_RNASEK		0.865951	-0.781698	-0.771499
		FBgn0034662_CG13492	0.746913	1.44358	-0.778912	-1.06899
Upregulated at 12 hpi, Downregulated at 24 hpi	54	FBgn0266490_CG45089		3.85709	-4.15905	-4.18403
		FBgn0041579_AttC		3.45943	-3.72615	2.99521
		FBgn0038292_CG3987	0.609299	1.03786	-0.826864	-0.752702
		FBgn0263006_SERCA		0.400516	-0.364464
		FBgn0086558_Ubi-p5E		0.442685	-0.391513
		FBgn0032665_CG15152		0.458309	-0.550421
		FBgn0015756_RpL9		0.46534	-0.364666
		FBgn0037899_RpL24-like		0.484747	-0.364049
		FBgn0285952_eEF5		0.50579	-0.342211
		FBgn0285947_RpS10b		0.553215	-0.390089
		FBgn0034394_CG15096		0.573894	-0.997319
		FBgn0038037_Cyp9f2	0.549444	0.625351	-0.727798
		FBgn0040729_CG15126	0.461164	0.627523	-0.639748
		FBgn0035692_Sf3b6		0.628989	-0.561547
		FBgn0066084_RpL41		0.639649	-0.312259
		FBgn0032198_eEF1delta		0.649838	-0.538764
		FBgn0035422_RpL28		0.666786	-0.531022
		FBgn0051077_CG31077		0.668331	-0.604536
		FBgn0027493_AdSS		0.688098	-0.4499
		FBgn0001220_Hsc70-5		0.752702	-0.729358
		FBgn0015268_Nap1		0.758156	-0.681942
		FBgn0033302_Cyp6a14		0.761682	-1.32932
		FBgn0002590_RpS5a		0.785667	-0.584756
		FBgn0030351_CG1840		0.790233	-0.98238
		FBgn0035679_CG10467	0.796165	0.798669	-0.795727
		FBgn0036007_path		0.825858	-0.777701
		FBgn0262116_RNASEK		0.865951	-0.781698	-0.771499
		FBgn0034629_Acox57D-d		0.876474	-0.454363
		FBgn0028983_Spn55B		0.91157	-0.472718
		FBgn0037912_sea		0.911941	-0.607217	-0.81853
		FBgn0032987_RpL21		0.945617	-0.635876
		FBgn0033539_Git		0.961228	-1.10211
		FBgn0052230_ND-MLRQ		0.964774	-0.522657
		FBgn0037936_CG6908		0.981029	-1.1107
		FBgn0033015_d4		0.988699	-0.646167
		FBgn0001280_janA		1.01189	-1.06968	-0.921218
		FBgn0037242_CG9855		1.01234	-1.17584
		FBgn0035871_BI-1		1.01817	-1.09343
		FBgn0263996_CG43739		1.04362	-1.00175
		FBgn0051446_CG31446		1.05927	-0.667912
		FBgn0033999_CG8093		1.07746	-1.16438
		FBgn0035499_Chd64	0.596268	1.09905	-0.594904
		FBgn0033413_prel		1.11873	-0.694832
		FBgn0035247_Mettl2		1.28227	-1.58895
		FBgn0039265_CG11790		1.31129	-1.33152
		FBgn0038678_mRpL55		1.31554	-1.14858
		FBgn0058263_MFS17		1.32012	-0.811548
		FBgn0039358_Idh3g		1.40214	-1.00776
		FBgn0034662_CG13492	0.746913	1.44358	-0.778912	-1.06899
		FBgn0051091_CG31091		1.54142	-1.84666
		FBgn0033821_CG10799		1.70761	-1.27503
		FBgn0001224_Hsp23		2.00739	-1.04266
		FBgn0030824_CG5070		3.12593	-3.87894
		FBgn0036956_CG13813		3.38501	-1.30127
Upregulated at 12 hpi, Downregulated at 48 hpi	40	FBgn0266490_CG45089		3.85709	-4.15905	-4.18403
		FBgn0030509_CG11162		3.40061		-3.79014
		FBgn0261616_CG42705		2.0595		-3.45695
		FBgn0038292_CG3987	0.609299	1.03786	-0.826864	-0.752702
		FBgn0033624_CG12384		0.781349		-0.709036
		FBgn0001092_Gapdh2	0.653785	0.695279		-0.480357
		FBgn0266417_ringer	0.780054	0.950533		-0.68236
		FBgn0263748_CG43673	0.960313	1.35981		-0.925322
		FBgn0033301_CG12780	0.97588	1.19353		-0.870213
		FBgn0035094_CG9380	1.24535	1.70259		-1.09493
		FBgn0039085_Ugt303B3	1.33127	1.65788		-2.33724
		FBgn0032034_Rcd4	1.35037	1.03184		-1.04688
		FBgn0041191_Rheb	1.38829	1.78799		-0.758157
		FBgn0027572_ACOX1	1.52725	2.38026		-1.46297
		FBgn0028940_Cyp28a5	1.55977	2.26975		-1.57943
		FBgn0015033_Cyp4d8	1.61117	2.58118		-1.57621
		FBgn0023177_Pp4-19C	1.89811	1.5712		-1.2691
		FBgn0034724_babos	2.1562	2.06883		-1.93606
		FBgn0040531_CG11741	2.17257	2.92453		-1.12361
		FBgn0039151_CG13607	4.12778	4.6209		-1.91173
		FBgn0020385_pug		1.4053		-0.790084
		FBgn0027582_CG6230		0.550439		-0.559094
		FBgn0027588_GCS2alpha		0.370723		-0.561854
		FBgn0025700_CG5885		0.825942		-0.635953
		FBgn0031987_CG12375		0.623145		-0.756498
		FBgn0040398_CG14629		0.510654		-0.808937
		FBgn0034628_Acox57D-p		1.51326		-0.840396
		FBgn0037782_Npc2d		1.14399		-0.865051
		FBgn0283494_Ak2		1.23372		-0.949563
		FBgn0015245_Hsp60A		0.675252		-1.02791
		FBgn0015602_BEAF-32		1.23131		-1.08123
		FBgn0042112_mRpL36		1.26176		-1.12427
		FBgn0037252_CG14650		1.21108		-1.25506
		FBgn0051221_CG31221		1.49546		-1.50781
		FBgn0029789_PGAP1		1.42373		-1.82988
		FBgn0033550_CG12341		2.63415		-2.60004
		FBgn0262116_RNASEK		0.865951	-0.781698	-0.771499
		FBgn0037912_sea		0.911941	-0.607217	-0.81853
		FBgn0001280_janA		1.01189	-1.06968	-0.921218
		FBgn0034662_CG13492	0.746913	1.44358	-0.778912	-1.06899
Upregulated at 24 hpi, Downregulated at 4 hpi	12	FBgn0050160_CG30160	-0.755338	-1.87561	0.513545
		FBgn0035670_CG10472	-0.505761		0.474626
		FBgn0028550_Atf3	-0.488067		0.396819	0.544818
		FBgn0266448_CG45078	-0.833691	-0.955455	0.63089
		FBgn0033814_Qsox1	-0.637567	-0.883649	0.496606
		FBgn0010425_epsilonTry	-0.519082	-0.729977	0.592029
		FBgn0001404_egh	-0.590818	-0.540915	0.30535	0.571673
		FBgn0030847_CG12991	-0.544547	-0.591474	0.446347	0.659057
		FBgn0003209_raw	-0.740889	-0.665929	0.501883	0.889951
		FBgn0040319_Gclc	-0.533776	-0.830896	0.395794	0.797861
		FBgn0085446_CG34417	-0.525301	-0.581104	0.357497
		FBgn0085432_pan	-0.52139	-0.482237	0.482647
Upregulated at 24 hpi, Downregulated at 12 hpi	53	FBgn0035743_Acbp6	0.738257	-2.02381	0.598653
		FBgn0050160_CG30160	-0.755338	-1.87561	0.513545
		FBgn0033327_PGRP-SC1b		-1.52417	0.740357
		FBgn0035665_Jon65Aiii		-1.38186	0.494333
		FBgn0010358_deltaTry		-1.37834	0.465836
		FBgn0050031_CG30031		-1.36775	0.547314
		FBgn0052283_Drsl3		-1.3114	0.858415
		FBgn0039453_CG6403		-1.1811	0.992984
		FBgn0250815_Jon65Aiv		-1.16486	0.305039
		FBgn0010359_gammaTry		-1.1341	0.423426
		FBgn0035667_Jon65Ai		-1.06185	0.659509
		FBgn0062412_Ctr1B		-0.97901	0.763861	-1.63295
		FBgn0266448_CG45078	-0.833691	-0.955455	0.63089
		FBgn0033814_Qsox1	-0.637567	-0.883649	0.496606
		FBgn0086608_CG34112		-0.87853	0.362432
		FBgn0250836_Acbp3		-0.854687	0.589203
		FBgn0039471_CG6295		-0.812743	0.506701
		FBgn0032088_CG13102		-0.811727	0.587422
		FBgn0035359_CG1143		-0.778322	0.471138
		FBgn0042173_CG18853		-0.777009	0.600976
		FBgn0028692_Rpn2		-0.776073	0.44586
		FBgn0015282_Rpt2		-0.772004	0.320508
		FBgn0030837_CG8661		-0.748406	0.450801
		FBgn0010425_epsilonTry	-0.519082	-0.729977	0.592029
		FBgn0004427_LysD		-0.72112	0.45515
		FBgn0052557_Mco4		-0.68897	0.62103
		FBgn0284255_Arpc4		-0.485615	0.401056	0.459106
		FBgn0052666_Drak		-0.68046	0.488482
		FBgn0040687_CG14645		-0.492578	0.295275	0.472003
		FBgn0001404_egh	-0.590818	-0.540915	0.30535	0.571673
		FBgn0030847_CG12991	-0.544547	-0.591474	0.446347	0.659057
		FBgn0035371_AhcyL1		-0.592151	0.444718	0.588659
		FBgn0286781_cass		-0.628915	0.459236	0.562205
		FBgn0263081_CG43349		-0.631691	0.427244	0.978915
		FBgn0003209_raw	-0.740889	-0.665929	0.501883	0.889951
		FBgn0025697_santa-maria		-0.668815	0.667506
		FBgn0287873_zip		-0.670304	0.407904	0.692956
		FBgn0040319_Gclc	-0.533776	-0.830896	0.395794	0.797861
		FBgn0085249_CG34220		-0.620517	0.327183
		FBgn0003863_alphaTry		-0.59465	0.471938
		FBgn0010387_Acbp2		-0.594484	0.408161
		FBgn0028381_Decay		-0.906458	0.430261	0.559035
		FBgn0028695_Rpn1		-0.581854	0.388088
		FBgn0085446_CG34417	-0.525301	-0.581104	0.357497
		FBgn0036362_CG10725		-0.573044	0.54686
		FBgn0026872_CG14777		-0.554976	0.525119
		FBgn0004687_Mlc-c		-0.521042	0.49988
		FBgn0262656_Myc		-0.517139	0.360044
		FBgn0030608_Lsd-2		-0.505187	0.507518
		FBgn0004858_elB		-0.502869	0.595892
		FBgn0085432_pan	-0.52139	-0.482237	0.482647
		FBgn0011573_Cdc37		-0.425481	0.412028
		FBgn0267378_sau		-0.424687	0.383322
Upregulated at 48 hpi, Downregulated at 4 hpi	16	FBgn0051823_CG31823	-1.06458			0.849111
		FBgn0041184_Socs36E	-0.916186			1.08283
		FBgn0028550_Atf3	-0.488067		0.396819	0.544818
		FBgn0013343_Syx1A	-0.472545			0.54899
		FBgn0086906_sls	-0.437925			0.568348
		FBgn0005666_bt	-0.445656	-0.433137		0.363145
		FBgn0263231_bel	-0.391058	-0.521263		0.692803
		FBgn0001404_egh	-0.590818	-0.540915	0.30535	0.571673
		FBgn0243512_puc	-0.682923	-0.544917		0.851989
		FBgn0015286_Rala	-0.425687	-0.556846		0.859854
		FBgn0030847_CG12991	-0.544547	-0.591474	0.446347	0.659057
		FBgn0261793_Trf2	-0.332475	-0.627487		0.480923
		FBgn0035360_CG1246	-0.546967	-0.629628		0.513866
		FBgn0003209_raw	-0.740889	-0.665929	0.501883	0.889951
		FBgn0035975_PGRP-LA	-0.615892	-0.789091		0.825701
		FBgn0040319_Gclc	-0.533776	-0.830896	0.395794	0.797861
Upregulated at 48 hpi, Downregulated at 24 hpi	1	FBgn0041579_AttC		3.45943	-3.72615	2.99521
Upregulated at 24 hpi, Downregulated at 48 hpi	1	FBgn0062412_Ctr1B		-0.97901	0.763861	-1.63295
Upregulated at 48 hpi, Downregulated at 12 hpi	61	FBgn0053958_CG33958		-5.02567		4.07401
		FBgn0052185_edin		-2.02921		3.34571
		FBgn0040850_CG15210		-1.53698		0.815042
		FBgn0033438_Mmp2		-1.30861		1.2189
		FBgn0005612_Sox14		-1.19425		1.4609
		FBgn0024250_brk		-1.1212		1.0934
		FBgn0027932_Akap200		-1.04978		0.791966
		FBgn0263973_jv		-0.997125		1.20912
		FBgn0029525_CG18273		-0.967707		0.776928
		FBgn0028381_Decay		-0.906458	0.430261	0.559035
		FBgn0032882_Ns4		-0.861424		0.814012
		FBgn0046302_CG10650		-0.860138		1.01664
		FBgn0040319_Gclc	-0.533776	-0.830896	0.395794	0.797861
		FBgn0028744_CG5033		-0.827431		1.17246
		FBgn0026084_cib		-0.81481		0.686957
		FBgn0035975_PGRP-LA	-0.615892	-0.789091		0.825701
		FBgn0000097_aop		-0.779472		1.0209
		FBgn0014020_Rho1		-0.721638		0.793142
		FBgn0042105_CG18748		-0.688679		0.783152
		FBgn0036514_CG12301		-0.681749		0.649055
		FBgn0287873_zip		-0.670304	0.407904	0.692956
		FBgn0033741_CG8545		-0.667551		0.571257
		FBgn0003209_raw	-0.740889	-0.665929	0.501883	0.889951
		FBgn0024361_Tsp2A		-0.656481		0.538623
		FBgn0021995_Rs1		-0.648578		0.799632
		FBgn0003391_shg		-0.638024		0.694175
		FBgn0033661_CG13185		-0.638016		0.71587
		FBgn0036018_CG3335		-0.631693		0.726307
		FBgn0263081_CG43349		-0.631691	0.427244	0.978915
		FBgn0035360_CG1246	-0.546967	-0.629628		0.513866
		FBgn0286781_cass		-0.628915	0.459236	0.562205
		FBgn0030809_Ubr1		-0.628553		0.721002
		FBgn0261793_Trf2	-0.332475	-0.627487		0.480923
		FBgn0264270_Sxl		-0.626083		0.632724
		FBgn0259168_mnb		-0.616395		0.701305
		FBgn0000489_Pka-C3		-0.601387		0.635554
		FBgn0035371_AhcyL1		-0.592151	0.444718	0.588659
		FBgn0030847_CG12991	-0.544547	-0.591474	0.446347	0.659057
		FBgn0051473_CG31473		-0.586096		0.639566
		FBgn0053265_Muc68E		-0.576694		0.591639
		FBgn0263929_jvl		-0.575788		0.747912
		FBgn0015286_Rala	-0.425687	-0.556846		0.859854
		FBgn0035424_Larp4B		-0.55265		0.60497
		FBgn0265185_CG44250		-0.55008		0.433738
		FBgn0243512_puc	-0.682923	-0.544917		0.851989
		FBgn0001404_egh	-0.590818	-0.540915	0.30535	0.571673
		FBgn0263231_bel	-0.391058	-0.521263		0.692803
		FBgn0031897_CG13784		-0.518686		0.810801
		FBgn0034758_CG13510		-0.500505		0.563315
		FBgn0040687_CG14645		-0.492578	0.295275	0.472003
		FBgn0032433_Oatp33Ea		-0.491331		0.612285
		FBgn0028331_l(1)G0289		-0.487482		0.747417
		FBgn0284255_Arpc4		-0.485615	0.401056	0.459106
		FBgn0266019_rudhira		-0.468104		0.910746
		FBgn0265178_Lipt1		-0.454164		0.560098
		FBgn0031285_CG3662		-0.446406		0.655677
		FBgn0000711_flw		-0.438374		0.585912
		FBgn0005666_bt	-0.445656	-0.433137		0.363145
		FBgn0285926_Imp		-0.431189		0.656283
		FBgn0267487_Ptp61F		-0.427393		0.530409
		FBgn0035253_Srrm234		-0.364017		0.627717
